# Single Cell lineage Tracing Identifies Cancer Testis Antigens as Mediators of Chemoresistance in Small Cell Lung Cancer

**DOI:** 10.1101/2022.10.20.513051

**Authors:** Hannah Wollenzien, Yohannes Afeworki, Robert Szczepaniak-Sloane, Anthony Restaino, Michael S. Kareta

## Abstract

Small Cell Lung Cancer (SCLC) is often a heterogeneous tumor, where dynamic regulation of key transcription factors can drive multiple populations of phenotypically different cells which contribute differentially to tumor dynamics. This tumor is characterized by a very low 2-year survival rate, high rates of metastasis, and rapid acquisition of chemoresistance. The heterogeneous nature of this tumor makes it difficult to study and to treat, as it is not clear how or when this heterogeneity arises. Here we describe temporal, single-cell analysis of SCLC to investigate tumor initiation and chemoresistance in both SCLC xenografts and *in situ* SCLC mouse models. We identify an early population of tumor cells with high expression of AP-1 network genes that are critical for tumor growth. Furthermore, we have identified and validated the cancer testis antigens (CTAs) PAGE5 and GAGE2A as mediators of chemoresistance in human SCLC. CTAs have successfully been targeted in other tumor types and may be a promising avenue for targeted therapy in SCLC.
