## Supplemental Table S3 for "Single Cell lineage Tracing Identifies Cancer Testis Antigens as Mediators of Chemoresistance in Small Cell Lung Cancer"

### Sheet: NCI-H209 DE Genes Cluster
gene_id	cell_group	marker_score	mean_expression	fraction_expressing	specificity	pseudo_R2	marker_test_p_value	marker_test_q_value
ENO1	1	0.627709	0.00128015	0.99833	0.628759	0.310734	2.26281e-302	7.82072e-298
RPL22	1	0.628016	0.00323069	1	0.628016	0.49927	0	0
UQCRH	1	0.664229	0.00170395	0.999951	0.664261	0.509898	0	0
RPL11	1	0.679916	0.00879279	1	0.679916	0.714268	0	0
RPS8	1	0.662632	0.00886062	1	0.662632	0.613128	0	0
PRDX1	1	0.64361	0.00167751	0.999263	0.644084	0.405493	0	0
RPL35A	1	0.640403	0.00819183	1	0.640403	0.573423	0	0
RPL34	1	0.647054	0.00451558	0.999951	0.647086	0.521353	0	0
RPS23	1	0.653788	0.00684339	0.999804	0.653917	0.634243	0	0
GAGE2A	1	0.792089	0.000871991	0.995482	0.795684	0.588148	0	0
PAGE1	1	0.791779	0.000872493	0.992487	0.797773	0	1	1
GAGE12H	1	0.748717	0.000344986	0.970096	0.771797	0.414868	0	0
PAGE5	1	0.679286	0.000352493	0.865308	0.785022	0.248431	5.92627e-241	2.04824e-236
CTAG2	1	0.788056	0.000764232	0.996661	0.790696	0.603871	0	0
MYC	1	0.76038	0.000633585	0.967297	0.786087	0.361659	0	0
NEFL	1	0.626836	0.000198561	0.850381	0.737124	0.226768	9.64252e-220	3.33265e-215
MRLN	1	0.650932	0.000224335	0.869678	0.748475	0.245155	9.68239e-238	3.34643e-233
OTX2	1	0.66176	0.000251258	0.88382	0.74875	0.241577	3.10815e-234	1.07424e-229
MYH7	1	0.618257	0.000317387	0.793175	0.779471	0.183493	1.37518e-177	4.7529e-173
CPLX3	1	0.656807	0.000237817	0.890793	0.737329	0.26902	3.50643e-261	1.21189e-256
RPS17	1	0.629867	0.000917123	0.997299	0.631572	0.283382	2.48591e-275	8.59181e-271
PCLAF	1	0.636123	0.000398862	0.934692	0.68057	0.158194	4.47417e-153	1.54636e-148
NPW	1	0.643114	0.000350089	0.836337	0.768965	0.186086	4.17273e-180	1.44218e-175
RPL23	1	0.698353	0.00305754	1	0.698353	0.556666	0	0
RPL19	1	0.667066	0.00621416	1	0.667066	0.651852	0	0
EPCAM	2	0.786054	0.000619176	0.879944	0.893301	0.464628	0	0
IGFBP5	2	0.723606	0.00101413	0.75904	0.953319	0.332776	6.79868e-257	2.34976e-252
TAGLN3	2	0.691559	0.000538774	0.928107	0.745128	0.314367	1.63314e-242	5.64446e-238
RASSF6	2	0.728788	0.000415138	0.748588	0.973551	0.356726	1.17942e-275	4.07632e-271
SUB1	2	0.685541	0.00167607	0.999718	0.685734	0.503225	0	0
IRX2	2	0.676681	0.000316725	0.692655	0.976938	0.308657	4.63983e-238	1.60362e-233
ID4	2	0.700091	0.000332715	0.741384	0.944303	0.333547	1.69536e-257	5.85952e-253
MTURN	2	0.720917	0.000602355	0.952119	0.757172	0.337842	7.39037e-261	2.55426e-256
MEST	2	0.753954	0.000565062	0.776271	0.97125	0.380302	3.52567e-294	1.21854e-289
PCSK1N	2	0.748207	0.000417433	0.791949	0.944767	0.373667	5.8315e-289	2.01548e-284
FTH1	2	0.689461	0.00404265	1	0.689461	0.573741	0	0
KRT18	2	0.747579	0.000503044	0.77839	0.960418	0.375748	1.34892e-290	4.66215e-286
ASCL1	2	0.673031	0.000398364	0.703814	0.956263	0	1	1
KRT8	2	0.784988	0.00060926	0.81709	0.960711	0.411024	2.10184912988137e-318	7.264410962696e-314
COTL1	2	0.657392	0.000574967	0.955932	0.687698	0.227701	2.92537e-175	1.01107e-170
MT2A	2	0.664663	0.000726389	0.940395	0.706791	0.226758	1.56311e-174	5.4024e-170
MT1E	2	0.670691	0.000341352	0.699294	0.959097	0.30856	5.52858e-238	1.91079e-233
UBB	2	0.839097	0.000986756	0.984181	0.852584	0.659923	0	0
SEC11C	2	0.71822	0.0010609	0.979661	0.733131	0.324325	2.74256e-250	9.47884e-246
INSM1	2	0.724256	0.000575309	0.925141	0.782859	0.366323	3.44956e-283	1.19224e-278
TLE5	2	0.716173	0.000567678	0.983616	0.728103	0.439464	0	0
SPINT2	2	0.781994	0.000474239	0.817797	0.95622	0.417097	3.45845952088873e-323	1.19531277960956e-318
RPS4Y1	2	0.743421	0.000332025	0.774011	0.960478	0.378053	2.07415e-292	7.16869e-288
PCP4	2	0.710367	0.000359934	0.742938	0.956159	0.338349	2.96093e-261	1.02336e-256
TFF3	2	0.680603	0.000920531	0.712712	0.954948	0.295824	4.61739e-228	1.59586e-223

### Sheet: NCI-H82 DE Genes Cluster
gene_id	cell_group	marker_score	mean_expression	fraction_expressing	specificity	pseudo_R2	marker_test_p_value	marker_test_q_value
UQCRH	1	0.201178	0.00208255	0.986763	0.203877	0.0030142	9.53939e-07	0.100822
STMN1	1	0.210624	0.00331583	0.989278	0.212907	0.0127184	7.60504e-24	8.03777e-19
PRDX1	1	0.224321	0.00296354	0.985634	0.22759	0.0250008	2.89653e-45	3.06134e-40
CALM2	1	0.204621	0.00106946	0.858315	0.238398	0.0142752	1.44833e-26	1.53074e-21
TMSB10	1	0.222911	0.00147135	0.905316	0.246224	0.0208456	5.01068e-38	5.29579e-33
RPL24	1	0.2022	0.00486891	0.998895	0.202424	0.00321945	4.08318e-07	0.0431552
RPL9	1	0.200484	0.00382356	0.997273	0.201032	0.0010259	0.00424831	1
RPS10	1	0.200391	0.00153534	0.958172	0.209139	0.00498841	2.88224e-10	3.04624e-05
TMSB4X	1	0.211865	0.00116901	0.805742	0.262944	0.0226117	4.19552e-41	4.43424e-36
GSTP1	1	0.19857	0.00183843	0.973737	0.203926	0.0043551	3.83572e-09	0.000405397
PTMS	1	0.210369	0.00120223	0.900872	0.233517	0.0148449	1.46515e-27	1.54851e-22
GAPDH	1	0.208132	0.00299052	0.991677	0.209879	0.00811537	8.82086e-16	9.32277e-11
RPS26	1	0.202344	0.00272139	0.989537	0.204483	0.00230922	1.78982e-05	1
TPT1	1	0.207279	0.00362419	0.997602	0.207777	0.0055636	2.76395e-11	2.92122e-06
CKB	1	0.201673	0.00110134	0.87207	0.231257	0.0153143	2.22051e-28	2.34686e-23
RPL4	1	0.200993	0.00244998	0.990901	0.202838	0.00375489	4.49833e-08	0.00475428
SRP14	1	0.196079	0.00105107	0.887306	0.220983	0.0103677	9.87695e-20	1.04389e-14
ELOB	1	0.197959	0.00105271	0.889798	0.222477	0.00861918	1.14994e-16	1.21537e-11
RPL38	1	0.202603	0.00197448	0.98166	0.206388	0.00434115	4.06127e-09	0.000429236
RPL27	1	0.203693	0.00226068	0.988338	0.206097	0.00322935	3.91956e-07	0.0414258
RPL23A	1	0.203357	0.00633267	0.999154	0.203529	0.00443481	2.76799e-09	0.000292549
ACTG1	1	0.212614	0.00258522	0.982436	0.216415	0.00614139	2.63554e-12	2.7855e-07
ATP5F1E	1	0.21173	0.00150054	0.951471	0.22253	0.0129759	2.698e-24	2.85152e-19
FTL	1	0.200679	0.00178375	0.961087	0.208804	0.00214896	3.50221e-05	1
MT-CO1	1	0.200139	0.0124976	0.996144	0.200914	0.00263284	4.64158e-06	0.490569
RPL22	2	0.220237	0.00322775	0.994349	0.221489	0.0205052	3.45153e-37	3.64793e-32
RPS27	2	0.216479	0.00584267	0.99983	0.216516	0.0223821	1.94947e-40	2.06039e-35
NCL	2	0.216847	0.00212003	0.944882	0.229497	0.0142064	2.82456e-26	2.98527e-21
PTMA	2	0.218231	0.00711984	0.999927	0.218246	0.0334477	1.4386e-59	1.52046e-54
RPS3A	2	0.216829	0.00570223	0.99983	0.216866	0.0200201	2.38579e-36	2.52155e-31
RPL34	2	0.214577	0.00446157	0.999148	0.21476	0.0120728	1.42796e-22	1.50921e-17
HSP90AB1	2	0.212889	0.00325996	0.993594	0.214262	0.00802236	1.60527e-15	1.69661e-10
RPL10A	2	0.21183	0.00296039	0.993229	0.213274	0.013795	1.46168e-25	1.54485e-20
RPL39	2	0.21715	0.00746288	1	0.21715	0.0250397	4.92995e-45	5.21047e-40
RPL7	2	0.216946	0.00415213	0.9981	0.217359	0.0152141	5.04982e-28	5.33715e-23
RPL35	2	0.213188	0.00555171	0.999927	0.213203	0.0208253	9.63822e-38	1.01866e-32
RPS24	2	0.228202	0.0054941	0.999586	0.228297	0.0396002	3.36382e-70	3.55522e-65
NACA	2	0.222577	0.00365098	0.996614	0.223333	0.0260927	7.44376e-47	7.86731e-42
RPS26	2	0.222052	0.00306656	0.992182	0.223801	0.0148801	1.91645e-27	2.0255e-22
RPL41	2	0.215867	0.00663137	0.999976	0.215872	0.0271149	1.27161e-48	1.34396e-43
RPL6	2	0.22358	0.00671295	0.999951	0.223591	0.034286	5.12034e-61	5.41169e-56
HMGB1	2	0.22165	0.00286135	0.988138	0.224311	0.0153029	3.54333e-28	3.74494e-23
RPL21	2	0.230573	0.00785342	0.999903	0.230595	0.0532193	9.93649e-94	1.05019e-88
RPS29	2	0.215174	0.00276235	0.988942	0.21758	0.0111287	6.24544e-21	6.60081e-16
RPL26	2	0.225818	0.00982672	0.999976	0.225824	0.0571286	1.74861e-100	1.84811e-95
RPL36	2	0.211326	0.00383741	0.998441	0.211656	0.0107079	3.3674e-20	3.55901e-15
RPL13A	2	0.211978	0.00431956	0.999001	0.212189	0.00829883	5.28571e-16	5.58647e-11
MT-ATP6	2	0.233769	0.0103141	0.998441	0.234134	0.039595	3.4349e-70	3.63034e-65
MT-ND3	2	0.234479	0.00598428	0.996688	0.235258	0.0358608	9.72702e-64	1.02805e-58
MT-CYB	2	0.224426	0.0082171	0.997613	0.224962	0.0204875	3.70357e-37	3.91431e-32
HNRNPU	3	0.21827	0.000885356	0.904311	0.241367	0.0317474	1.78596e-54	1.88758e-49
RPS8	3	0.241877	0.010472	1	0.241877	0.150747	2.85526e-252	3.01773e-247
YBX1	3	0.204794	0.00241983	0.995743	0.20567	0.00554083	8.53856e-11	9.02441e-06
XRCC5	3	0.206955	0.000600278	0.844736	0.244994	0.026106	4.1906e-45	4.42904e-40
HSPD1	3	0.207557	0.00181983	0.979695	0.211858	0.0121677	6.61235e-22	6.9886e-17
CCNI	3	0.20548	0.00052265	0.825384	0.248951	0.0192566	1.02162e-33	1.07975e-28
RACK1	3	0.204746	0.00275643	0.997767	0.205204	0.0133722	6.46203e-24	6.82972e-19
EEF1A1	3	0.211604	0.00586014	0.999821	0.211641	0.0234038	1.29645e-40	1.37022e-35
TUBB	3	0.207538	0.0012869	0.955371	0.217233	0.0113292	1.66206e-20	1.75663e-15
H4C3	3	0.232414	0.00121926	0.650351	0.357367	0.0401326	2.14147e-68	2.26332e-63
PPIA	3	0.206801	0.00127769	0.97773	0.211511	0.0087023	4.12638e-16	4.36117e-11
RPL10	3	0.209807	0.0130612	0.999732	0.209863	0.0320569	5.46858e-55	5.77974e-50
PABPC1	3	0.216226	0.000939597	0.939383	0.230179	0.0219943	2.85797e-38	3.02059e-33
SET	3	0.238403	0.00123867	0.965196	0.246999	0.0564693	1.63816e-95	1.73137e-90
RPS3	3	0.204928	0.00472468	0.99997	0.204934	0.0126938	8.75295e-23	9.25099e-18
EIF3A	3	0.204735	0.000489588	0.793736	0.257938	0.0374761	5.50167e-64	5.81472e-59
PEBP1	3	0.213878	0.000772685	0.910772	0.234831	0.0207257	3.67654e-36	3.88573e-31
TPI1	3	0.208088	0.00122571	0.965702	0.215479	0.0127943	5.94897e-23	6.28747e-18
NAP1L1	3	0.210907	0.00130387	0.97118	0.217166	0.0122222	5.36311e-22	5.66827e-17
HNRNPC	3	0.218647	0.000734286	0.912737	0.239551	0.0281065	1.98965e-48	2.10286e-43
RPL4	3	0.206264	0.00251055	0.998273	0.20662	0.0112355	2.38368e-20	2.51931e-15
RPS2	3	0.214165	0.0101005	0.99994	0.214178	0.0301343	8.52409e-52	9.00911e-47
RSL1D1	3	0.213891	0.000745493	0.90964	0.235138	0.0206071	5.7918e-36	6.12136e-31
KPNB1	3	0.235243	0.000648244	0.879094	0.267597	0.0518605	7.31738e-88	7.73374e-83
EEF2	3	0.23329	0.00117254	0.966059	0.241486	0.0417497	4.43011e-71	4.68218e-66
ENO1	4	0.225422	0.00200988	0.925542	0.243556	0.0357726	8.15301e-48	8.61692e-43
RPL11	4	0.20186	0.00939922	0.99991	0.201878	0.00973583	3.54971e-14	3.75169e-09
RPS8	4	0.206799	0.00851603	0.99955	0.206892	0.00782717	1.09652e-11	1.15891e-06
RPL29	4	0.205482	0.00475292	0.998109	0.205871	0.00948736	7.47842e-14	7.90394e-09
HSPA1A	4	0.378099	0.00142586	0.552985	0.683742	0.136976	3.87518e-178	4.09568e-173
HSPA1B	4	0.223845	0.000287328	0.326821	0.684917	0.0807808	9.47568e-106	1.00149e-100
RPS18	4	0.205907	0.0089	0.99955	0.206	0.0110091	7.82992e-16	8.27544e-11
HSPB1	4	0.215428	0.000871908	0.674169	0.319546	0.0432272	2.05039e-57	2.16706e-52
MYC	4	0.231024	0.00162594	0.813541	0.283973	0.038088	8.49714e-51	8.98062e-46
RPS6	4	0.202699	0.00456593	0.998019	0.203102	0.00586249	4.12674e-09	0.000436155
RPL12	4	0.203801	0.00826963	0.99937	0.203929	0.00696922	1.45467e-10	1.53745e-05
LDHA	4	0.221991	0.0013731	0.833618	0.266298	0.0437944	3.81648e-58	4.03364e-53
BNIP3	4	0.203094	0.000617004	0.558297	0.363775	0.0568671	5.68739e-75	6.011e-70
GAPDH	4	0.214584	0.00314795	0.983524	0.218179	0.0159773	2.8279e-22	2.98881e-17
HSP90AA1	4	0.295958	0.00437281	0.975241	0.303472	0.072244	9.21852e-95	9.74306e-90
RPL4	4	0.206015	0.00257256	0.978842	0.210468	0.0112707	3.57907e-16	3.78272e-11
RPS15A	4	0.206142	0.00955252	0.99964	0.206216	0.00983238	2.65751e-14	2.80872e-09
MT2A	4	0.288947	0.00132476	0.519942	0.555729	0.0854776	8.51972e-112	9.00449e-107
MT1X	4	0.28591	0.00127056	0.544341	0.525241	0.0895253	5.24052e-117	5.5387e-112
MT1H	4	0.315706	0.000490368	0.388134	0.813395	0.113826	2.65191e-148	2.8028e-143
MT1G	4	0.261929	0.00126147	0.439723	0.595669	0.0754693	6.50764e-99	6.87792e-94
RPL23A	4	0.204147	0.00636488	0.99919	0.204312	0.00573175	6.13282e-09	0.000648177
ACTG1	4	0.220348	0.00274494	0.97308	0.226444	0.0180143	6.55492e-25	6.92789e-20
RPS21	4	0.202718	0.00453769	0.99937	0.202846	0.00449757	2.61477e-07	0.0276355
DNAJB1	4	0.283447	0.00059811	0.424147	0.668276	0.0948498	7.31014e-124	7.72608e-119
RPS7	5	0.184112	0.00589654	0.999697	0.184168	0.00112466	0.016566	1
POLR2J3.1	5	0.226216	0.000558359	0.471087	0.4802	0.101453	7.21996e-115	7.63078e-110
CPQ	5	0.213834	0.000261901	0.282925	0.755799	0.0871822	5.86841e-99	6.20232e-94
RPS24	5	0.182663	0.00411224	0.996216	0.183357	0.00176199	0.00270615	1
NACA	5	0.183357	0.00286531	0.986225	0.185918	0.000657352	0.066961	1
RPL6	5	0.183467	0.00517525	0.999092	0.183634	0.00412563	4.44194e-06	0.469468
HMGB1	5	0.188511	0.00236408	0.970936	0.194154	0.000235354	0.273013	1
N4BP2L2	5	0.200944	0.000565564	0.471692	0.426006	0.0789752	8.25381e-90	8.72346e-85
RPL21	5	0.182257	0.00576294	0.99894	0.18245	0.00482444	6.93826e-07	0.0733305
RPS29	5	0.187534	0.0023551	0.972449	0.192847	3.65861e-05	0.665609	1
RPL23	5	0.189455	0.00301746	0.986527	0.192043	0.000152955	0.376874	1
RPS21	5	0.185769	0.00406132	0.996064	0.186503	0.000723432	0.0546298	1
RPL36	5	0.181316	0.00316294	0.991674	0.182838	0.00340806	3.02806e-05	1
RPS28	5	0.181464	0.00522808	0.998638	0.181712	0.00877724	2.16293e-11	2.286e-06
RPS11	5	0.187112	0.0029249	0.98789	0.189405	0.00261518	0.000258176	1
RPL13A	5	0.181309	0.00353128	0.995307	0.182163	0.00571579	6.58315e-08	0.00695773
MT-ND1	5	0.201029	0.00376612	0.993037	0.202439	0.00620872	1.7985e-08	0.00190084
MT-ND2	5	0.182202	0.00195437	0.901302	0.202154	0.00213624	0.000958277	1
MT-CO1	5	0.19852	0.0123012	1	0.19852	0.00359931	1.81269e-05	1
MT-CO2	5	0.216899	0.0230496	0.999849	0.216932	0.0396045	6.44021e-46	6.80666e-41
MT-ATP6	5	0.215535	0.00924938	0.999546	0.215633	0.020732	7.82035e-25	8.26533e-20
MT-CO3	5	0.201563	0.0141859	0.999849	0.201593	0.00871941	2.51509e-11	2.6582e-06
MT-ND3	5	0.223785	0.00562016	0.997427	0.224362	0.0331609	1.00053e-38	1.05746e-33
MT-ND4	5	0.192623	0.00869452	0.999546	0.192711	0.00030375	0.213028	1
MT-CYB	5	0.211901	0.00760249	0.99894	0.212126	0.0162398	8.48699e-20	8.9699e-15
RPS27	6	0.20769	0.00553621	0.999116	0.207874	0.0186671	2.08392e-12	2.2025e-07
S100A6	6	0.314371	0.000606385	0.328028	0.958366	0.172229	2.78531e-101	2.9438e-96
RPL15	6	0.211615	0.00503336	0.999116	0.211802	0.0243724	9.62289e-16	1.01704e-10
RPL34	6	0.206474	0.00426022	0.995579	0.207391	0.0112382	4.94023e-08	0.00522133
RPL37	6	0.218174	0.00367124	0.999116	0.218367	0.0227928	8.04407e-15	8.50177e-10
RPS14	6	0.212983	0.00702664	1	0.212983	0.0294236	1.09556e-18	1.1579e-13
EEF1A1	6	0.214699	0.00598639	0.998232	0.215079	0.0274236	1.60075e-17	1.69184e-12
ACTB	6	0.337264	0.00384936	0.86649	0.389231	0.112978	4.73619e-67	5.00568e-62
TMSB4X	6	0.216791	0.00146708	0.694076	0.312345	0.0441795	2.9412e-27	3.10856e-22
RPS4X	6	0.209517	0.00670967	0.999116	0.209703	0.0237879	2.11069e-15	2.23079e-10
RPL30	6	0.212643	0.005679	0.999116	0.212831	0.0222256	1.72514e-14	1.8233e-09
RPS20	6	0.226538	0.00231538	0.96817	0.233986	0.0245952	7.13405e-16	7.53998e-11
RPL8	6	0.211848	0.00378628	0.997347	0.212411	0.0184668	2.73083e-12	2.88621e-07
FAU	6	0.274693	0.00303665	0.97878	0.280648	0.0834538	5.46374e-50	5.77462e-45
RPLP2	6	0.206401	0.00377609	0.994695	0.207502	0.0141	1.00532e-09	0.000106252
RPL27A	6	0.219844	0.00239585	0.974359	0.225629	0.0276077	1.25049e-17	1.32165e-12
SERF2	6	0.223023	0.00178413	0.878868	0.253761	0.0482873	1.22207e-29	1.29161e-24
UBB	6	0.52128	0.000785257	0.538462	0.968092	0	1	1
RPL23	6	0.210561	0.00345211	0.990274	0.212629	0.0134955	2.28431e-09	0.000241429
ZNF90	6	0.34547	0.000407432	0.369584	0.934751	0.201198	5.07633e-118	5.36518e-113
UBA52	6	0.210048	0.00240236	0.981432	0.214022	0.0100185	2.61885e-07	0.0276786
MT-ATP6	6	0.21375	0.00914268	1	0.21375	0.0179117	5.777e-12	6.10572e-07
MT-CO3	6	0.209047	0.0148833	1	0.209047	0.018068	4.67796e-12	4.94413e-07
MT-ND3	6	0.212138	0.00526783	0.992927	0.213649	0.0142065	8.70026e-10	9.1953e-05
MT-CYB	6	0.206515	0.00735487	0.998232	0.20688	0.00776041	5.85177e-06	0.618473

### Sheet: Clusters
Monocle3 Clusters
	NCI-H209						NCI-H82
