## Supplemental Table S4 for "Single Cell lineage Tracing Identifies Cancer Testis Antigens as Mediators of Chemoresistance in Small Cell Lung Cancer"

### Sheet: Gene Modules Figure 1g
id	module	supermodule
Scg2	1	1
Cavin2	1	1
Pid1	1	1
Ly96	1	1
Ogfrl1	1	1
4930523C07Rik	1	1
Pigr	1	1
Prdx6	1	1
Dst	1	1
Hsd11b1	1	1
G0s2	1	1
F5	1	1
Neurl3	1	1
Atp1b1	1	1
Fmod	1	1
Ppfia4	1	1
Pam	1	1
Il18r1	1	1
Serpinb12	1	1
Serpinb11	1	1
Fn1	1	1
Igfbp5	1	1
Rgs2	1	1
Ptprn	1	1
Resp18	1	1
Slc40a1	1	1
Cox4i2	1	1
Xirp2	1	1
Bpifa1	1	1
Bpifb1	1	1
Pfkfb3	1	1
Nnat	1	1
Ptges	1	1
Lbp	1	1
Snhg11	1	1
R3hdml	1	1
Wfdc2	1	1
Cd40	1	1
Lmo2	1	1
Lcn2	1	1
Smox	1	1
Obp2a	1	1
Chgb	1	1
Traf1	1	1
Pmepa1	1	1
Scg5	1	1
Pcsk2	1	1
Rrbp1	1	1
Meis2	1	1
Gnas	1	1
Itgb6	1	1
Gatm	1	1
AA467197	1	1
Pgk1	1	1
Itm2a	1	1
Sat1	1	1
Bex1	1	1
Pcsk1n	1	1
Ar	1	1
Palmd	1	1
Selenbp1	1	1
F3	1	1
Fgg	1	1
Adamtsl4	1	1
Hspa4l	1	1
Ecm1	1	1
Pcdh10	1	1
Trpc4	1	1
Stmn2	1	1
Lmna	1	1
Ralyl	1	1
Bhlhe22	1	1
Cp	1	1
Fdps	1	1
Clca3b	1	1
Clca1	1	1
Mcoln3	1	1
Csf1	1	1
Gstm5	1	1
Gstm1	1	1
Slc39a1	1	1
S100a6	1	1
Crct1	1	1
S100a11	1	1
S100a10	1	1
Plpp3	1	1
Slc31a2	1	1
Tnfrsf9	1	1
Espn	1	1
Tspan1	1	1
Wnt4	1	1
Tnfrsf18	1	1
Camk2n1	1	1
Rnf186	1	1
Cited4	1	1
Tmem82	1	1
Fhl3	1	1
Car8	1	1
B4galt1	1	1
Enho	1	1
Runx1t1	1	1
Cyp51	1	1
Spp1	1	1
Hopx	1	1
Pclo	1	1
Igfbp7	1	1
Cacna2d1	1	1
Fgl2	1	1
Fbxl5	1	1
Slc4a4	1	1
Ereg	1	1
Areg	1	1
Kcnip4	1	1
Insig1	1	1
Cxcl13	1	1
Anxa3	1	1
Rbm47	1	1
Cldn3	1	1
Por	1	1
Plac8	1	1
Vgf	1	1
Serpine1	1	1
Trbc2	1	1
Iapp	1	1
Atoh8	1	1
Tpi1	1	1
Tmem176b	1	1
Tmem176a	1	1
Aoc1	1	1
Gapdh	1	1
Ppp1r3a	1	1
Hk2	1	1
Pthlh	1	1
Cd9	1	1
Vwf	1	1
Ptprz1	1	1
Prok2	1	1
Cyp26b1	1	1
Nap1l5	1	1
Bhlhe40	1	1
Tnip3	1	1
Hilpda	1	1
Pcyox1	1	1
Pparg	1	1
Mest	1	1
Tmcc1	1	1
Ptn	1	1
Tmem213	1	1
Sftpb	1	1
Vamp5	1	1
Peg10	1	1
Cxcl17	1	1
Ceacam1	1	1
Cyp2a5	1	1
Klk1b4	1	1
Klk1	1	1
Gm2115	1	1
Aldoa	1	1
Pglyrp1	1	1
Mfge8	1	1
Adm	1	1
2200002D01Rik	1	1
Calca	1	1
Calcb	1	1
Iqgap1	1	1
Cox7a1	1	1
Peg3	1	1
Dmkn	1	1
Gp2	1	1
Ldha	1	1
Fxyd1	1	1
Fxyd3	1	1
Ifitm1	1	1
Bnip3	1	1
Timp3	1	1
Ascl1	1	1
Dse	1	1
Ntn4	1	1
Cd24a	1	1
Prdm1	1	1
Dcn	1	1
Dusp6	1	1
Ndufa4l2	1	1
Gja1	1	1
Syt1	1	1
Syne1	1	1
Tspan8	1	1
Stx11	1	1
Ifngr1	1	1
Ccn2	1	1
Arg1	1	1
Mif	1	1
Bsg	1	1
Cnn2	1	1
Atp11a	1	1
Dpep2	1	1
Hp	1	1
Maf	1	1
Anxa10	1	1
Cdh13	1	1
Cpe	1	1
Msmo1	1	1
Cbln1	1	1
Ces1d	1	1
Mt3	1	1
Cib3	1	1
Col4a1	1	1
Col4a2	1	1
Tppp3	1	1
Kctd12	1	1
Cldn10	1	1
Clu	1	1
Nefm	1	1
Stc1	1	1
Rnase4	1	1
Smim4	1	1
Tsc22d1	1	1
Mmp14	1	1
Sftpa1	1	1
Sftpd	1	1
Ero1a	1	1
Bmp4	1	1
Ntm	1	1
Ets1	1	1
Cib2	1	1
Nrgn	1	1
Nt5e	1	1
Cldn18	1	1
Ldlr	1	1
Ltf	1	1
Snx1	1	1
Anxa2	1	1
Cck	1	1
Tmem158	1	1
Lars2	1	1
Gm10718	1	1
Smim6	1	1
Krtap17-1	1	1
Krt19	1	1
Gabrp	1	1
Timp2	1	1
Ubb	1	1
Aldoc	1	1
Crlf3	1	1
Dcxr	1	1
Cbr2	1	1
Ccl2	1	1
Pdlim4	1	1
Gpx3	1	1
Ace	1	1
Cldn7	1	1
Pecam1	1	1
Eno3	1	1
Map2k6	1	1
Sox9	1	1
Aebp1	1	1
Igfbp1	1	1
Igfbp3	1	1
Upp1	1	1
Ddc	1	1
Cartpt	1	1
Id4	1	1
Slc30a5	1	1
Ninj1	1	1
Mast4	1	1
Foxq1	1	1
Serpinb6b	1	1
Pcsk1	1	1
Cplx2	1	1
Calml3	1	1
Idi1	1	1
Pdlim7	1	1
Itga2	1	1
Hmgcs1	1	1
F2rl2	1	1
Inhba	1	1
Cdc14b	1	1
Ctsl	1	1
Egln3	1	1
Ckb	1	1
Clec14a	1	1
Calm1	1	1
Ahr	1	1
Chga	1	1
Arl4a	1	1
Rhoj	1	1
Arg2	1	1
Zfp36l1	1	1
Sdc1	1	1
Osr1	1	1
Upk3a	1	1
Cdh6	1	1
Ndrg1	1	1
Basp1	1	1
Ly6d	1	1
Ly6k	1	1
Ano6	1	1
Tnfrsf11b	1	1
Ccn3	1	1
Fkbp11	1	1
Aqp5	1	1
Mettl7a1	1	1
Krt7	1	1
Tst	1	1
Krt8	1	1
Krt18	1	1
Pdgfb	1	1
Mapk15	1	1
Fbxo32	1	1
Ifngr2	1	1
Cd200r2	1	1
Retnla	1	1
Alcam	1	1
Col8a1	1	1
Pcp4	1	1
Treml4	1	1
Epcam	1	1
Prss22	1	1
Nrxn1	1	1
Lrg1	1	1
Ager	1	1
Ly6g6c	1	1
Arhgdig	1	1
Thbs2	1	1
Vegfa	1	1
Cyp4f16	1	1
Ubd	1	1
Ttr	1	1
Slc12a2	1	1
Celf4	1	1
Piezo2	1	1
Scgb3a2	1	1
Spink5	1	1
Lox	1	1
Ppic	1	1
Nfatc1	1	1
Kif5b	1	1
Cst6	1	1
Pnliprp1	1	1
Ifit1bl1	1	1
Gal	1	1
Rbp4	1	1
Scgb1a1	1	1
Scd1	1	1
Anxa1	1	1
mt-Atp8	1	1
mt-Nd4l	1	1
mt-Nd6	1	1
Niban1	2	2
Ncf2	2	2
Npl	2	2
Dock10	2	2
Psen2	2	2
Soat1	2	2
Stk17b	2	2
B3gnt7	2	2
Fcmr	2	2
Mapkapk2	2	2
Cflar	2	2
Rab29	2	2
Glrp1	2	2
Lrrfip1	2	2
Nrp2	2	2
Creg1	2	2
Rnf149	2	2
Cxcr1	2	2
Tmbim1	2	2
Kmo	2	2
Cd84	2	2
Frmd4a	2	2
Nostrin	2	2
Vim	2	2
Mrc1	2	2
Rgs19	2	2
Apbb1ip	2	2
Il1rn	2	2
Itga4	2	2
Prr5l	2	2
Mertk	2	2
Cd44	2	2
Sirpa	2	2
Sulf2	2	2
Cebpb	2	2
Gsn	2	2
Ggta1	2	2
Zeb2	2	2
Cytip	2	2
Ly75	2	2
P2ry10b	2	2
Sh3bgrl	2	2
Gla	2	2
Flna	2	2
Sh3kbp1	2	2
Tsc22d3	2	2
Cybb	2	2
Msn	2	2
Gask1b	2	2
Anxa5	2	2
Tlr2	2	2
Mcl1	2	2
Pag1	2	2
Fabp4	2	2
P2ry13	2	2
Rap2b	2	2
Gyg	2	2
Lmo4	2	2
Cttnbp2nl	2	2
Nceh1	2	2
Cd53	2	2
Kcna3	2	2
Il6ra	2	2
Sdc3	2	2
Laptm5	2	2
Akna	2	2
Clic4	2	2
Plin2	2	2
Pde4b	2	2
Plekhm2	2	2
Zfp991	2	2
Zc3h12a	2	2
Sdcbp	2	2
Atp6v0d2	2	2
Tgfbr1	2	2
Nr4a3	2	2
Efhd2	2	2
Cdk6	2	2
Tecpr1	2	2
Txk	2	2
Arpc1b	2	2
Dipk1a	2	2
Tmed5	2	2
Flt1	2	2
Acox3	2	2
Alox5ap	2	2
B3glct	2	2
Cd36	2	2
Coro1c	2	2
Bst1	2	2
Fam126a	2	2
Gltp	2	2
Naaa	2	2
Bmp2k	2	2
Rasa4	2	2
Lrch4	2	2
Card11	2	2
Clec4a3	2	2
Clec4b1	2	2
Clec4n	2	2
Mgll	2	2
Gimap9	2	2
Gimap4	2	2
Slc6a6	2	2
Ccnd2	2	2
Creb5	2	2
Mitf	2	2
Clec2d	2	2
Olr1	2	2
Emp1	2	2
Arpc4	2	2
Cidec	2	2
Tbxas1	2	2
Adipor2	2	2
Mob1a	2	2
Pon2	2	2
Tgfb1	2	2
Tm6sf1	2	2
Axl	2	2
BC051019	2	2
Picalm	2	2
Vasp	2	2
Pirb	2	2
Itgad	2	2
Plaur	2	2
Saa3	2	2
P2ry2	2	2
Rnh1	2	2
Ctsd	2	2
Lsp1	2	2
Tnfrsf26	2	2
Lyz1	2	2
Rap1b	2	2
Gns	2	2
Slc16a10	2	2
Tmcc3	2	2
Lrp1	2	2
Smpdl3a	2	2
Psap	2	2
Rab32	2	2
Vsir	2	2
Sgk1	2	2
Gm867	2	2
Itgb2	2	2
Eya4	2	2
Lamp1	2	2
Lpl	2	2
Adcy7	2	2
Zfp703	2	2
Cmtm3	2	2
Slc7a2	2	2
Acod1	2	2
Ptk2b	2	2
Tkt	2	2
Lcp1	2	2
Ear1	2	2
Ear2	2	2
Plet1	2	2
Il18	2	2
Dmxl2	2	2
Bcl2a1a	2	2
Oaf	2	2
Atp1b3	2	2
Shisa5	2	2
Tgfbr2	2	2
Myo5a	2	2
Abhd5	2	2
Ccr1	2	2
Pitpna	2	2
Nlrp3	2	2
Sh3pxd2b	2	2
Stk10	2	2
Lcp2	2	2
Dock2	2	2
Septin9	2	2
Vat1	2	2
Unc119	2	2
Ltc4s	2	2
Dusp3	2	2
Tcf7	2	2
Pik3r6	2	2
Slfn2	2	2
Tnfsf13	2	2
Cd79b	2	2
Gna13	2	2
Mink1	2	2
Tekt1	2	2
Plek	2	2
Fam161a	2	2
Ccl6	2	2
Gcnt2	2	2
Dtnbp1	2	2
Naip6	2	2
Card19	2	2
Net1	2	2
Mef2c	2	2
Gm21188	2	2
Baz1a	2	2
Lpin1	2	2
Tnfaip2	2	2
Sptlc2	2	2
Pik3cg	2	2
Efcab10	2	2
Dglucy	2	2
Agr3	2	2
Serpina3n	2	2
Ppp1r36	2	2
Bcl11b	2	2
Ahnak2	2	2
Itga5	2	2
Dab2	2	2
Nfam1	2	2
Dnah5	2	2
Matn2	2	2
Abcd2	2	2
Lrp12	2	2
Vdr	2	2
Csf2rb	2	2
Krt79	2	2
Mfsd5	2	2
Selenop	2	2
Arhgap31	2	2
Cd200r1	2	2
Cd200r4	2	2
Runx1	2	2
Filip1l	2	2
Pros1	2	2
Abcc5	2	2
Samsn1	2	2
Rgl2	2	2
Gpsm3	2	2
Neu1	2	2
Ltb	2	2
Fpr2	2	2
Cdc42ep3	2	2
Runx2	2	2
Fkbp5	2	2
Abcg1	2	2
Myo1f	2	2
Malt1	2	2
Diaph1	2	2
Shtn1	2	2
Csf2ra	2	2
Myof	2	2
Blnk	2	2
Pik3ap1	2	2
Ahnak	2	2
Slc15a3	2	2
Ms4a8a	2	2
Mpeg1	2	2
Fam111a	2	2
Gda	2	2
Tcf7l2	2	2
Aldh3b1	2	2
Ccdc88b	2	2
Cxcr4	3	2
Ctse	3	2
Ptpn18	3	2
Ramp1	3	2
Fcgr2b	3	2
Fcgr3	3	2
Fcer1g	3	2
Cd48	3	2
Slamf9	3	2
Rgs1	3	2
Dbi	3	2
Hck	3	2
Spi1	3	2
Enkur	3	2
Mafb	3	2
Cd82	3	2
Blvra	3	2
Slpi	3	2
Gm10800	3	2
Ctsa	3	2
Pltp	3	2
Il1b	3	2
Cat	3	2
Stom	3	2
Ctsz	3	2
Cst3	3	2
Cd302	3	2
Alas2	3	2
Renbp	3	2
Tmsb4x	3	2
Tnfaip8l2	3	2
Ctsk	3	2
Ctss	3	2
Mcub	3	2
Cd2	3	2
Fabp5	3	2
Car2	3	2
Sirpb1c	3	2
Olfml3	3	2
Ptpn22	3	2
Chil3	3	2
S100a1	3	2
S100a4	3	2
S100a8	3	2
Cd52	3	2
Sh3bgrl3	3	2
Hmgcl	3	2
Btbd19	3	2
C1qb	3	2
C1qc	3	2
C1qa	3	2
Nfia	3	2
Zfp691	3	2
Svbp	3	2
Pla2g2d	3	2
Leprot	3	2
Necap2	3	2
Tnfrsf1b	3	2
Txn1	3	2
Crlf2	3	2
Pf4	3	2
Cxcl2	3	2
Aldh2	3	2
Actb	3	2
Gp9	3	2
Igkc	3	2
Clec4a2	3	2
C1ra	3	2
Capg	3	2
Gpnmb	3	2
Npy	3	2
Cav1	3	2
Clec1b	3	2
Hebp1	3	2
Arhgdib	3	2
Mgst1	3	2
1810058I24Rik	3	2
Gng11	3	2
Coro1a	3	2
Blvrb	3	2
Tmem160	3	2
Pld3	3	2
Ctsc	3	2
Isg20	3	2
Pycard	3	2
Apoc2	3	2
Apoc4	3	2
Apoc1	3	2
Apoe	3	2
Itgax	3	2
Fcgrt	3	2
Lilra5	3	2
Ftl1	3	2
Cd79a	3	2
Tyrobp	3	2
Emp3	3	2
Fxyd5	3	2
Hbb-bt	3	2
Hbb-bs	3	2
Taldo1	3	2
Lyz2	3	2
Srgn	3	2
Igf1	3	2
Lilr4b	3	2
Fabp7	3	2
Cd63	3	2
Cstb	3	2
Cyp4v3	3	2
Gypa	3	2
F7	3	2
Dynlrb2	3	2
Cotl1	3	2
Cyba	3	2
Aprt	3	2
Hmox1	3	2
Ifi30	3	2
Lgals3	3	2
Arl11	3	2
Ctsb	3	2
Prkcd	3	2
Slc25a37	3	2
Rcbtb2	3	2
Esd	3	2
Stab1	3	2
Tmem273	3	2
Trac	3	2
Bcl2a1d	3	2
Bcl2a1b	3	2
Ctsh	3	2
Gpx1	3	2
Rec114	3	2
Hexa	3	2
Trf	3	2
Acp5	3	2
Ccrl2	3	2
Cx3cr1	3	2
Slc43a2	3	2
Hba-a1	3	2
Hba-a2	3	2
Dhrs7b	3	2
Slc4a1	3	2
Grn	3	2
Metrnl	3	2
Cd68	3	2
Tnfsf12	3	2
Wfdc17	3	2
Wfdc21	3	2
Gm2a	3	2
Atox1	3	2
Milr1	3	2
Cxcl16	3	2
Zmynd15	3	2
Cd300a	3	2
Cd300c2	3	2
Gngt2	3	2
Ccl9	3	2
Ccl3	3	2
Ccl4	3	2
Hexb	3	2
Cd83	3	2
Tgfbi	3	2
Cxcl14	3	2
Npc2	3	2
Gpr65	3	2
Lgmn	3	2
Pld4	3	2
Crip1	3	2
Zfp385a	3	2
Il7r	3	2
Ly6a	3	2
Apol11b	3	2
Ncf4	3	2
Csf2rb2	3	2
Lgals1	3	2
Fstl1	3	2
Ccdc80	3	2
Itgb5	3	2
Trem2	3	2
Amdhd2	3	2
Atp6v0c	3	2
H2-DMa	3	2
H2-DMb2	3	2
H2-DMb1	3	2
H2-Ab1	3	2
H2-Aa	3	2
H2-Eb1	3	2
C3	3	2
Msrb1	3	2
Aif1	3	2
Tnf	3	2
Pla2g7	3	2
Cd74	3	2
Csf1r	3	2
Cd14	3	2
Cyb5a	3	2
Colec12	3	2
Fth1	3	2
Ms4a6c	3	2
Ostf1	3	2
Cdk2ap2	3	2
Pold4	3	2
Slc25a45	3	2
Prdx5	3	2
H3f3a	4	1
Dpp10	4	1
Ptma	4	1
Sgo2a	4	1
Cenpf	4	1
Nek2	4	1
Nuf2	4	1
Aspm	4	1
Tpx2	4	1
Spc25	4	1
Klhl41	4	1
1700003F12Rik	4	1
Dut	4	1
Ube2c	4	1
Zmynd19	4	1
Ckap2l	4	1
Tubb4b	4	1
Ccdc34	4	1
Pcna	4	1
Aurka	4	1
Fam209	4	1
Arhgap11a	4	1
Morn5	4	1
Knstrn	4	1
Knl1	4	1
Nusap1	4	1
Cited1	4	1
Smc4	4	1
Ccna2	4	1
Nhlrc3	4	1
Phgdh	4	1
Cenpe	4	1
H2az1	4	1
Cks1b	4	1
Sprr1a	4	1
Sesn2	4	1
Hmgn2	4	1
Stmn1	4	1
Kif2c	4	1
Cdc20	4	1
Cdca8	4	1
Clspn	4	1
Ccne2	4	1
Tpm2	4	1
Smc2	4	1
Gm1673	4	1
Speer4c	4	1
Tyms	4	1
Cenpa	4	1
H1f10	4	1
Cdca3	4	1
Pianp	4	1
Rep15	4	1
Saxo2	4	1
Nupr1	4	1
Dctpp1	4	1
Atf5	4	1
Cox6a2	4	1
Prc1	4	1
Tnnt1	4	1
Cox6b2	4	1
Arl6ip1	4	1
Hmx2	4	1
Mki67	4	1
Nkx6-2	4	1
Plk1	4	1
Tmem80	4	1
Cenpw	4	1
Pbld1	4	1
Gas2l3	4	1
Cdk1	4	1
Ddit3	4	1
Csrp2	4	1
Fbxo5	4	1
Asf1b	4	1
Hmgb2	4	1
Ckap2	4	1
Mef2b	4	1
Eif4ebp1	4	1
Gdf15	4	1
Dlgap5	4	1
Il17rb	4	1
Pbk	4	1
Esco2	4	1
Trdc	4	1
Cdkn3	4	1
Crabp1	4	1
H2ax	4	1
Nme9	4	1
Cdkn2d	4	1
Kif23	4	1
Spc24	4	1
Anln	4	1
Pclaf	4	1
Ccnb2	4	1
Mns1	4	1
Kif15	4	1
H2bu2	4	1
H2aw	4	1
1700016K19Rik	4	1
H3f3b	4	1
Top2a	4	1
Hmmr	4	1
Birc5	4	1
Sqstm1	4	1
Aurkb	4	1
Pimreg	4	1
H4c11	4	1
H1f5	4	1
H2ac24	4	1
H2ac8	4	1
H2bc4	4	1
H1f2	4	1
Dek	4	1
Ccnb1	4	1
Cks2	4	1
Rrm2	4	1
Mis18bp1	4	1
Ly6h	4	1
Aard	4	1
Tuba1b	4	1
Tuba1c	4	1
C1ql4	4	1
Fmnl3	4	1
Racgap1	4	1
H1f0	4	1
Atad2	4	1
A930003A15Rik	4	1
Ndc80	4	1
Tubb5	4	1
Cdkn1a	4	1
Spink7	4	1
Kif20a	4	1
Tubb6	4	1
Ska1	4	1
Rln1	4	1
Kif20b	4	1
Rasgrp2	4	1
Cep55	4	1
Slc3a2	4	1
Arhgap19	4	1
Incenp	4	1
Got1	4	1
Kif11	4	1
Gm8251	5	1
Ier5	5	1
Tgfb2	5	1
Fam71a	5	1
Atf3	5	1
Btg2	5	1
Rgs4	5	1
Dusp2	5	1
Acoxl	5	1
Bcl2l11	5	1
Eng	5	1
Hspa5	5	1
Bmp2	5	1
Thbs1	5	1
Rnd3	5	1
Ciart	5	1
H3c14	5	1
H4c14	5	1
Txnip	5	1
Tent5c	5	1
Gtf2b	5	1
Tiparp	5	1
Ccnl1	5	1
Ccn1	5	1
Skil	5	1
Errfi1	5	1
Sfn	5	1
Jun	5	1
Pou3f1	5	1
Klf4	5	1
Gem	5	1
P2rx7	5	1
Vps37b	5	1
Ubc	5	1
Cxcl1	5	1
Taok3	5	1
Fosl2	5	1
Cldn4	5	1
Hspb1	5	1
Phkg1	5	1
Cldn15	5	1
Zyx	5	1
Egr4	5	1
H4f16	5	1
Depp1	5	1
Aldh1a3	5	1
Arrdc4	5	1
Zfp36	5	1
Fosb	5	1
Ppp1r15a	5	1
Oat	5	1
Tph1	5	1
Cebpa	5	1
Arhgap17	5	1
Tnfrsf23	5	1
Mdm2	5	1
Hsp90b1	5	1
Egr2	5	1
Arid5b	5	1
Btg1	5	1
Phlda1	5	1
Cited2	5	1
Bcr	5	1
Sbno2	5	1
Gadd45b	5	1
Dnajb1	5	1
Ier2	5	1
Junb	5	1
Mt2	5	1
Mt1	5	1
Thap1	5	1
Irs2	5	1
Klf2	5	1
Jund	5	1
Stmn4	5	1
Egr3	5	1
Rgcc	5	1
2610528A11Rik	5	1
Tent5a	5	1
Icam1	5	1
C2cd4b	5	1
Csrnp1	5	1
Casp4	5	1
Tmc8	5	1
Socs3	5	1
Actg1	5	1
Per1	5	1
H4c9	5	1
H4c2	5	1
Gadd45g	5	1
Nfil3	5	1
Tubb2a	5	1
Pxdc1	5	1
Arrdc3	5	1
Klf6	5	1
Plk2	5	1
Hsp90aa1	5	1
Nfkbia	5	1
Fos	5	1
Ifrd1	5	1
Rhob	5	1
Trib1	5	1
Myc	5	1
Arc	5	1
Klf10	5	1
Slc38a2	5	1
Nr4a1	5	1
Maff	5	1
Atf4	5	1
Cebpd	5	1
Plcxd2	5	1
Nfkbiz	5	1
Klhl24	5	1
Nrip1	5	1
Socs1	5	1
Hes1	5	1
Epas1	5	1
Mcfd2	5	1
Tnfrsf12a	5	1
Hspa1b	5	1
Hspa1a	5	1
Ier3	5	1
Qk	5	1
Dusp1	5	1
Srsf7	5	1
Zfp36l2	5	1
Pim1	5	1
Pram1	5	1
Adrb2	5	1
Egr1	5	1
Hbegf	5	1
Cidea	5	1
Map3k8	5	1
Klf9	5	1
Atg2a	5	1
Ccdc86	5	1
Dusp5	5	1
Chka	5	1
Traf3ip3	6	1
Igfbp2	6	1
Fev	6	1
Id1	6	1
Sord	6	1
Gm13889	6	1
Pde1a	6	1
Ptgds	6	1
Cd1d1	6	1
Crabp2	6	1
Nes	6	1
Tmem212	6	1
Marcksl1	6	1
Cdk5rap2	6	1
Ajap1	6	1
Mpdz	6	1
Nfib	6	1
Prxl2b	6	1
Psip1	6	1
Id3	6	1
Ppt1	6	1
Cap1	6	1
Mycl	6	1
Trit1	6	1
Ppie	6	1
Pabpc4	6	1
Mfap2	6	1
Macf1	6	1
Yrdc	6	1
Ptgr1	6	1
1110017D15Rik	6	1
Igfbpl1	6	1
Arhgap24	6	1
Wdr66	6	1
Cplx1	6	1
Afap1	6	1
Adgrl3	6	1
Epha5	6	1
Uchl1	6	1
Eln	6	1
Fscn1	6	1
1810020O05Rik	6	1
A2ml1	6	1
Lmod2	6	1
Mgp	6	1
Gadd45a	6	1
Cald1	6	1
Asprv1	6	1
Ttc9b	6	1
Septin1	6	1
Pou2f2	6	1
Hamp2	6	1
Prkcb	6	1
Cdkn1c	6	1
Dpysl4	6	1
Marcks	6	1
Akap12	6	1
Neurog3	6	1
Plppr3	6	1
Prtn3	6	1
Nfix	6	1
Necab2	6	1
Mmp2	6	1
Tubb3	6	1
Cdh11	6	1
Kctd19	6	1
Zic5	6	1
Sftpc	6	1
Gng2	6	1
Fli1	6	1
Pou2af1	6	1
Lingo1	6	1
Thy1	6	1
Mcam	6	1
Rbp1	6	1
Fxyd2	6	1
Arpp21	6	1
Fam183b	6	1
Igfbp4	6	1
Krt17	6	1
Lhx1	6	1
Hoxb9	6	1
Sox4	6	1
Tubb2b	6	1
Rgs14	6	1
Prr7	6	1
Id2	6	1
Sox11	6	1
Dock4	6	1
Crip2	6	1
Ppp1r1a	6	1
Fbln1	6	1
Dbx2	6	1
Tuba1a	6	1
Prph	6	1
Gap43	6	1
Shisa9	6	1
Mpv17l	6	1
Dcpp1	6	1
Dcpp2	6	1
Dcpp3	6	1
Satb1	6	1
Sytl3	6	1
Msln	6	1
Il17b	6	1
Grp	6	1
Stat1	7	3
Sp100	7	3
Nrsn2	7	3
B2m	7	3
Serping1	7	3
Ifi44	7	3
Gbp7	7	3
Gbp3	7	3
Gbp2	7	3
Isg15	7	3
Gbp4	7	3
Oasl2	7	3
Oasl1	7	3
Cxcl10	7	3
Trim12a	7	3
Il18bp	7	3
Ifitm3	7	3
Irf7	7	3
Calhm6	7	3
Bst2	7	3
Phf11d	7	3
Lgals3bp	7	3
Lgals9	7	3
Irf1	7	3
Igtp	7	3
Rsad2	7	3
Ifi27l2a	7	3
Ly6e	7	3
Parp14	7	3
H2-K1	7	3
Psmb8	7	3
H2-D1	7	3
H2-Q6	7	3
H2-Q7	7	3
Ifit2	7	3
Ifit3	7	3
Ifit1	7	3
mt-Nd1	7	3
mt-Nd2	7	3
mt-Co1	7	3
mt-Co2	7	3
mt-Atp6	7	3
mt-Co3	7	3
mt-Nd3	7	3
mt-Nd4	7	3
mt-Cytb	7	3
H2ac20	8	1
H2bc18	8	1
H2bc13	8	1
H2bc14	8	1
H2ac15	8	1
H3c11	8	1
H2ac22	8	1
H4c18	8	1
H2bc24	8	1
H2bc11	8	1
H4c8	8	1
H2ac10	8	1
H3c7	8	1
H1f3	8	1
H3c6	8	1
H4c4	8	1
H1f4	8	1
H2ac6	8	1
H4c3	8	1
H3c3	8	1
H2bc3	8	1
H2ac4	8	1
H3c2	8	1
H1f1	8	1
Rpl37a	9	4
Rps21	9	4
Rpl12	9	4
Rps27	9	4
Rps20	9	4
Tmsb10	9	4
Rps19	9	4
Rpl41	9	4
Bloc1s1	9	4
Rpl13	9	4
Uba52	9	4
Tpt1	9	4
Rps24	9	4
Eef1a1	9	4
Rplp1	9	4
Rpl23	9	4
Nme2	9	4
Rps29	9	4
Hsp90ab1	9	4
Rps28	9	4
Fau	9	4

### Sheet: Norm. Gene Expression Module 5
Genes	Early	Late
Gm8251	0.0665449	0.0487803
Ier5	-0.393447	-0.275509
Tgfb2	-0.208382	-0.236552
Fam71a	-0.0543334	0.329874
Atf3	-0.98182	4.56711
Btg2	0.554569	1.76338
Rgs4	0.466505	0.00764073
Dusp2	-0.14287	0.127987
Acoxl	-0.016588	-0.0116041
Bcl2l11	-0.201722	-0.190504
Eng	-0.0400473	-0.0742212
Hspa5	0.385742	0.350213
Bmp2	0.259139	0.486466
Thbs1	0.979614	0.486874
Rnd3	-0.155603	-0.156797
Ciart	0.0497848	0.0343167
H3c14	0.0777426	-0.0105877
H4c14	0.132086	-0.0283429
Txnip	0.237564	0.166788
Tent5c	-0.310229	-0.181482
Gtf2b	0.0685456	0.0798292
Tiparp	-0.16672	0.422669
Ccnl1	-0.138076	0.629737
Ccn1	-0.121377	-0.0981933
Skil	-0.150318	-0.135285
Errfi1	-0.00639946	0.415361
Sfn	-0.0276979	0.940905
Jun	0.171987	2.8821
Pou3f1	0.0443187	0.0279656
Klf4	-0.465048	0.476244
Gem	-0.0777069	1.35712
P2rx7	-0.177256	-0.202291
Vps37b	-0.0194609	0.102107
Ubc	-0.286541	1.05962
Cxcl1	-0.435367	-0.443395
Taok3	-0.100883	-0.0479628
Fosl2	-0.159864	0.11048
Cldn4	0.544563	0.404474
Hspb1	0.156746	-0.183557
Phkg1	0.0226416	0.0118463
Cldn15	-0.0071441	-0.0176467
Zyx	-0.288261	-0.226419
Egr4	-0.466194	2.01098
H4f16	0.102551	-0.0193974
Depp1	-0.0219449	-0.0599902
Aldh1a3	0.592548	0.396566
Arrdc4	-0.130951	-0.0728664
Zfp36	-0.70146	0.404804
Fosb	-0.436577	4.0506
Ppp1r15a	-0.0975274	0.429264
Oat	-0.32554	-0.364568
Tph1	0.913723	-0.251063
Cebpa	-0.315795	-0.34054
Arhgap17	-0.095381	-0.0536103
Tnfrsf23	-0.0609767	-0.140099
Mdm2	0.0560275	0.0542639
Hsp90b1	0.482633	0.00485482
Egr2	-0.281259	0.421389
Arid5b	-0.109689	-0.093037
Btg1	-0.0616407	-0.0050085
Phlda1	-0.232059	-0.349097
Cited2	0.0152909	0.0280315
Bcr	0.118554	1.03278
Sbno2	-0.151439	0.24632
Gadd45b	0.235439	0.3297
Dnajb1	-0.131992	1.07862
Ier2	-0.240948	2.19298
Junb	-0.300488	1.88288
Mt2	-0.159747	0.196709
Mt1	-1.01195	-0.588783
Thap1	0.0778209	0.101219
Irs2	-0.195154	0.871438
Klf2	-0.485259	1.91448
Jund	0.111104	1.97584
Stmn4	0.103344	-0.0427845
Egr3	-0.140981	2.10245
Rgcc	-0.355657	-0.384953
2610528A11Rik	0.0104445	-0.0328763
Tent5a	0.467451	0.709471
Icam1	-0.385514	-0.147547
C2cd4b	0.166826	1.18768
Csrnp1	-0.232184	0.499092
Casp4	-0.127696	-0.0480635
Tmc8	-0.00477796	-0.0191827
Socs3	-0.132463	1.33427
Actg1	-0.142799	0.513417
Per1	-0.229636	0.0824471
H4c9	0.133165	-0.17307
H4c2	0.0314101	-0.0154613
Gadd45g	-0.0346073	1.13837
Nfil3	-0.340949	-0.204096
Tubb2a	-0.099481	-0.0408767
Pxdc1	-0.113494	-0.16899
Arrdc3	0.110753	-0.096013
Klf6	-0.493902	1.40811
Plk2	0.126587	0.0897999
Hsp90aa1	0.999988	0.920105
Nfkbia	-0.264332	0.145059
Fos	-0.870933	5.01503
Ifrd1	-0.202814	-0.110063
Rhob	-0.168382	1.08066
Trib1	-0.0730962	0.710941
Myc	0.00969868	0.106518
Arc	-0.0689784	0.898319
Klf10	-0.107216	0.147863
Slc38a2	0.263017	0.291723
Nr4a1	-0.343972	0.309338
Maff	0.0224726	0.986224
Atf4	0.104485	0.331461
Cebpd	-0.0618503	0.483937
Plcxd2	0.0510368	0.0412502
Nfkbiz	-0.140766	0.40866
Klhl24	0.0554701	-0.122189
Nrip1	-0.119548	-0.168231
Socs1	-0.131931	-0.0616182
Hes1	-0.3072	-0.418207
Epas1	-0.193082	-0.261286
Mcfd2	-0.0951594	-0.119727
Tnfrsf12a	0.286427	0.0827372
Hspa1b	0.0862143	-0.173284
Hspa1a	0.0774352	-0.155002
Ier3	-0.487911	-0.649594
Qk	-0.27423	-0.211638
Dusp1	-0.961099	-0.0686254
Srsf7	0.188125	1.4897
Zfp36l2	-0.386594	-0.406023
Pim1	-0.623802	-0.654416
Pram1	-0.03972	-0.0547817
Adrb2	-0.337056	-0.3403
Egr1	-0.223618	5.71273
Hbegf	-0.131362	0.844085
Cidea	0.0534685	0.0552097
Map3k8	-0.28216	-0.0531095
Klf9	-0.235788	0.551636
Atg2a	-0.0820122	0.0679195
Ccdc86	-0.205586	-0.134722
Dusp5	-0.261505	-0.0231276
Chka	0.00836036	0.340905
