## Supplemental Table S7 for "Single Cell lineage Tracing Identifies Cancer Testis Antigens as Mediators of Chemoresistance in Small Cell Lung Cancer"

### Sheet: Supplemental Table S7
CTA	Cell Line	Xenograft	Chemo-Treated Xenograft
GAGE1	0.0780287	0.0482456	0.00670302
GAGE10	0.00205339	0	0.00249943
GAGE12C	0	0	0
GAGE12D	0	0.00657895	0.000454442
GAGE12E	0	0	0.00181777
GAGE12F	0.0143737	0.0285088	0.372188
GAGE12H	0.297741	1.13377	2.45092
GAGE12J	0.00205339	0.0723684	0.362418
GAGE13	0.0184805	0.10307	0.502954
GAGE2A	0.675565	2.61404	6.00568
PAGE1	0.589322	2.2807	5.82061
PAGE2	0	0	0.00227221
PAGE2B	0	0.0350877	0.116564
PAGE3	0	0	0.00147694
PAGE4	0	0	0.0583958
PAGE5	0.223819	0.942982	2.55237
MAGEA1	0.00616016	0.0877193	0.164054
MAGEA10	0.0308008	0.0548246	0.325494
MAGEA11	0.205339	0.0833333	0.0879346
MAGEA12	0.464066	0.940789	0.801863
MAGEA2	0	0.00438597	0.000340832
MAGEA2B	0	0	0.00124972
MAGEA3	0.76386	1.30482	1.17382
MAGEA4	1.49692	0.596491	0.0266985
MAGEA6	0.667351	1.21272	1.04419
MAGEA8	0.00205339	0	0.000227221
MAGEA9B	0.00616016	0.00657895	0.010793
MAGEB1	0	0.00657895	0.00886162
MAGEB10	0	0	0.000568053
MAGEB16	0	0	0.00408998
MAGEB17	0	0	0.0010225
MAGEB18	0.00205339	0	0.000568053
MAGEB2	0.00410678	0.00657895	0.0453306
MAGEB3	0	0	0.0010225
MAGEB6	0	0	0.000454442
MAGEC1	0.00410678	0.0592105	0.104635
MAGEC2	0.00205339	0.00657895	0.0167008
MAGED1	0.5154	0.33114	0.196319
MAGED2	0.677618	0.265351	0.300045
MAGED4	0	0	0
MAGED4B	0.00205339	0	0
MAGEE1	0.0944559	0.0438596	0.0105658
MAGEE2	0.0164271	0	0.000227221
MAGEF1	1.0924	1.61623	1.3289
MAGEH1	0.211499	0.0745614	0.039082
MAGEL2	0.0308008	0.00877193	0.000340832
CTAG1A	0	0	0.00363554
