## Supplemental Table S8 for "Single Cell lineage Tracing Identifies Cancer Testis Antigens as Mediators of Chemoresistance in Small Cell Lung Cancer"

### Sheet: Oligos
Name	Forward	Reverse
Retroviral_PolyA	tgtacaagtaagtttaaacAAGCTTctgtgccttctagttgccagc	gaggttgattggtttccatagagcccaccgcatc
Retrivral_Barcode_Oligo	tgtacaagtaagtttaaacaagtttGTACAAGTAANNATCNNGATSSAAANNGGTNNAACNNTGTAAA	gaaggcacagAAGCTTTTTACANNGTTNNACCNNTTTSSATCNNGATNNTTACTTGTACaa
AAV9_R26_gRNA	cggccgcacgcgcatgtgagggcc	ttctctgtggtgacaaaaaagcacc
AAV9_R26_LHDR	ttctcaggtaaccacgcggcaggccctcc	ccgctcggtccgcacgtgctagaaagactggagttgcagatcac
AAV9_R26_RHDR	cagtctttctagcacgtgggggatccactagttctagagc	ccgctcggtccgcacagggcatcagatcccattacaga
AAV9_BC_amp	cagtctttctagcacgtgGTGATGGTGAGCAAGGGCG	tagaactagtggatcGTACGACTTGGATCCCTCACTGG
Retroviral_miSeq	ACACTCTTTCCCTACACGACGCTCTTCCGATCTgagctgtacaagtaagtttaaacaagtttGTACAAG	GACTGGAGTTCAGACGTGTGCTCTTCCGATCTaccttccagggtcaaggaagg
AAV9_miSeq	ACACTCTTTCCCTACACGACGCTCTTCCGATCTgcatggacgagctgtacaagg	GACTGGAGTTCAGACGTGTGCTCTTCCGATCTaggctgatcggccgc
GAGE2A_OE_Cloning	ATTCGCTAGCGGATCGCCACCATGAGTTGGCGAGGAAGATCG	CGAGGCGGCCGGATCTTAACACTGTGATTGCTTTTCACCTTCTTCAGGC
PAGE5_OE_Cloning	ATTCGCTAGCGGATCGCCACCATGAGTGAGCATGTAACAAGATCCCA	CGAGCCGGCCGGATCCTATAGTTGCCCTTCACCTGCTT
GAGE2A_qPCR	TGAGTTGGCGAGGAAGATCG	TCCCCTTCTTCAGGTGTTGC
PAGE5_qPCR	TGATGTCAGGGAGGGGACTC	TTGGGGTCTGAACTACCTTCAA
shPAGE5_Oligo_1	ggagaaaagccttgttTGGAACCACCAACTGATAATTTCAAGAGAATTATCAGTTGGTGGTTCCTTTTTTC	ggatcctagtactcgaGAAAAAAGGAACCACCAACTGATAATTCTCTTGAAATTATCAGTTGGTGGTTCCA
shGAGE2A_Oligo_1	ggagaaaagccttgttTGCAGTTCAGTGATGAAGTTTCAAGAGAACTTCATCACTGAACTGCTTTTTTC	ggatcctagtactcgaGAAAAAAGCAGTTCAGTGATGAAGTTCTCTTGAAACTTCATCACTGAACTGCA
AAV9_BC_Oligo	GTGATGGTGAGCAAGGGCGAGGAGCTGTTCACCGGGGTGGTGCCCATCCTGGTCGAGCTGGACGGCGACGTAAACGGCCACAAGTTCAGCGTGTCCGGCGAGGGCGAGGGCGATGCCACCTACGGCAAGCTGACCCTGAAGTTCATCTGCACCACCGGCAAGCTGCCCGTGCCCTGGCCCACCCTCGTGACCACCCTGACCTACGGCGTGCAGTGCTTCAGCCGCTACCCCGACCACATGAAGCAGCACGACTTCTTCAAGTCCGCCATGCCCGAAGGCTACGTCCAGGAGCGCACCATCTTCTTCAAGGACGACGGCAACTACAAGACCCGCGCCGAGGTGAAGTTCGAGGGCGACACCCTGGTGAACCGCATCGAGCTGAAGGGCATCGACTTCAAG…
